# Desert lizard diversity worldwide: effects of environment, time, and evolutionary rate

**DOI:** 10.1101/2021.02.09.430433

**Authors:** Héctor Tejero-Cicuéndez, Pedro Tarroso, Salvador Carranza, Daniel Rabosky

**Affiliations:** Institute of Evolutionary Biology (CSIC-Universitat Pompeu Fabra), Barcelona, Spain; CIBIO/InBIO, Research Centre in Biodiversity and Genetic Resources, Universidade do Porto, Portugal; Museum of Zoology, Department of Ecology & Evolutionary Biology, University of Michigan, Ann Arbor, MI 48109

**Keywords:** Arid regions, regional diversity, species richness, diversity anomalies, evolutionary time, speciation rate

## Abstract

**Aim:** Biodiversity is not uniformly distributed across the Earth’s surface, even among physiographically comparable biomes in different biogeographic regions. For lizards, the world’s large desert regions are characterized by extreme heterogeneity in species richness, spanning some of the most species-rich (arid Australia) and species-poor (central Asia) biomes overall. Regional differences in species diversity may arise as a consequence of the interplay of several factors (e.g., evolutionary time, diversification rate, environment), but their relative importance for biogeographic patterns remains poorly known. Here we use distributional and phylogenetic data to assess the evolutionary and ecological drivers of large-scale variation in desert lizard diversity.

**Location:** Deserts worldwide.

**Major taxa studied:** Lizards (non-snake squamates).

**Methods:** We specifically test whether diversity patterns are best explained by differences in the ages of arid-adapted lineages (evolutionary time hypothesis), by regional variation in speciation rate, by geographic area of the arid systems, and by spatial variation related to environment (climate, topography, and productivity).

**Results:** We found no effect of recent speciation rate and geographic area on differences in desert lizard diversity. We demonstrate that the extreme species richness of the Australian deserts cannot be explained by greater evolutionary time, because species began accumulating more recently there than in more species-poor arid regions. We found limited support for relationships between regional lizard richness and environmental variables, but these effects were inconsistent across deserts, showing a differential role of the environment in shaping the lizard diversity in different arid regions.

**Main conclusions:** Our results provide evidence against several classic hypotheses for interregional variation in species richness, but also highlight the complexity of processes underlying vertebrate community richness in the world’s great arid systems.
