## Supplementary material for "Desert lizard diversity worldwide: effects of environment, time, and evolutionary rate": Table S1

	Atacama	Australian	Asian	Gobi	Kalahari	American	Persian	Saharab
Squamates	40.8602150537634	77.6280323450135	73.3333333333333	75	82.4626865671642	78.2894736842105	57.0707070707071	70.2875399361022
Lizards	47.2727272727273	77.3162939297125	65.8536585365854	69.2307692307692	85.7843137254902	78.5340314136126	49.2307692307692	74.4855967078189
Snakes	31.5789473684211	79.3103448275862	89.4736842105263	90	71.875	77.8761061946903	72.0588235294118	55.7142857142857
