## Supplementary material for "Desert lizard diversity worldwide: effects of environment, time, and evolutionary rate": Table S3

	Atacama	Australian	Asian	Gobi	Kalahari	American	Persian
Australian	0.311648602696033	NA	NA	NA	NA	NA	NA
Asian	0.0139766801140898	0.0163428625629374	NA	NA	NA	NA	NA
Gobi	0.0540755767943951	0.0756207573105825	1	NA	NA	NA	NA
Kalahari	1.45219449174486e-08	4.12194039552201e-27	0.0215968562850168	0.221775585248197	NA	NA	NA
American	0.0684539201908439	0.878279260342824	1	1	1.94130902256567e-11	NA	NA
Persian	0.000389790625966592	1.57870733247785e-06	1	1	2.01263501143631e-05	0.186693466629961	NA
Saharab	3.36497717280795e-07	3.46464216699451e-20	1	1	0.00146189752967113	1.83683087729401e-06	0.257098079916641
