## Supplementary material for "Desert lizard diversity worldwide: effects of environment, time, and evolutionary rate": Table S4

	Out	American	Atacama	Asian	Australian	Gobi	Kalahari	Persian	Saharoarab
Out	0	29.57	37.73	6.98	11.05	4.21	26.55	38.52	11.7
American	178.45	0	0	0	0	0	0	0	0
Atacama	12.85	12.36	0	0	1.73	0.97	3.81	2.99	3.15
Asian	7.23	0	1.63	0	0	13.56	0	24.67	9.4
Australian	289.28	0	0	0	0	0	0	0	0
Gobi	5.33	0	0	3.15	0.7	0	0	4.93	0.88
Kalahari	169.89	0	0	0	3.98	0	0	0	7.19
Persian	72.28	0	0	22.5	0	3.84	9.62	0	24.36
Saharoarab	72.62	0	0	9.38	0	0	3.85	23.58	0
