## Supplementary material for "Desert lizard diversity worldwide: effects of environment, time, and evolutionary rate": Table S5

desert	var	type	low.ci	mean	up.ci	sd
Atacama	Annual Prec.	Average	0.251752184345206	0.312133975401733	0.372515766458261	0.0308070362533304
Australian	Annual Prec.	Average	0.143259166289972	0.213464831443871	0.28367049659777	0.0358192169152545
Central Asian	Annual Prec.	Average	-0.413546758031124	-0.334191652953784	-0.254836547876444	0.040487298508847
Gobi	Annual Prec.	Average	-0.36746711118744	-0.290979378974385	-0.21449164676133	0.0390243531699259
Kalahari	Annual Prec.	Average	-0.383030292823304	-0.29745217070484	-0.211874048586376	0.0436623072032979
North American	Annual Prec.	Average	0.000616355671486046	0.0708418282705585	0.141067300869631	0.0358293227546288
Persian	Annual Prec.	Average	-0.30673859183105	-0.230073036755998	-0.153407481680947	0.0391150791199242
Saharo-Arabian	Annual Prec.	Average	0.215067806553508	0.292405088412367	0.369742370271226	0.0394577968667647
Atacama	Annual Prec.	Heterogeneity within	0.281980400561022	0.345686918252545	0.409393435944067	0.0325033253528177
Australian	Annual Prec.	Heterogeneity within	-0.10672899693675	-0.0172141441801872	0.0723007085763755	0.0456708432431442
Central Asian	Annual Prec.	Heterogeneity within	-0.0660811617742708	0.018675953408751	0.103433068591773	0.0432434261137866
Gobi	Annual Prec.	Heterogeneity within	-0.376983620578042	-0.293530557360022	-0.210077494142002	0.0425780934785816
Kalahari	Annual Prec.	Heterogeneity within	0.286208228211151	0.354347157978222	0.422486087745293	0.0347647600852403
North American	Annual Prec.	Heterogeneity within	-0.176302742084599	-0.0939138454835955	-0.0115249488825916	0.0420351513270428
Persian	Annual Prec.	Heterogeneity within	-0.245558862246628	-0.160809430003797	-0.0760599977609659	0.0432395062463424
Saharo-Arabian	Annual Prec.	Heterogeneity within	0.269705149999602	0.343183312604817	0.416661475210031	0.0374888584720482
Atacama	Annual Prec.	Surrounding heterogeneity	0.427022421156259	0.487171534640663	0.547320648125066	0.0306883232063282
Australian	Annual Prec.	Surrounding heterogeneity	-0.126855411961081	-0.0357987242962217	0.0552579633686377	0.0464574937065609
Central Asian	Annual Prec.	Surrounding heterogeneity	-0.137866837508538	-0.0506941193085721	0.0364785988913937	0.0444758766326357
Gobi	Annual Prec.	Surrounding heterogeneity	-0.329625492105854	-0.241309876392263	-0.152994260678672	0.0450589876089751
Kalahari	Annual Prec.	Surrounding heterogeneity	0.204701229652593	0.283091246027801	0.36148126240301	0.0399949063138817
North American	Annual Prec.	Surrounding heterogeneity	-0.203282152143871	-0.126322540166093	-0.0493629281883157	0.0392651081519274
Persian	Annual Prec.	Surrounding heterogeneity	-0.226432839045051	-0.143753595322198	-0.061074351599345	0.0421832876137006
Saharo-Arabian	Annual Prec.	Surrounding heterogeneity	0.321976295098173	0.390622106976106	0.459267918854039	0.0350233734071085
Atacama	Annual Temp.	Average	0.0576180663177749	0.154052922342355	0.250487778366934	0.0492014571553978
Australian	Annual Temp.	Average	0.110996612669598	0.189436213996349	0.2678758153231	0.0400202047585464
Central Asian	Annual Temp.	Average	0.586173143035326	0.635318600045179	0.684464057055032	0.0250742127601291
Gobi	Annual Temp.	Average	0.581163118738313	0.634664977487163	0.688166836236012	0.0272968667085969
Kalahari	Annual Temp.	Average	0.0142550702839955	0.107903024371445	0.201550978458895	0.0477795684119641
North American	Annual Temp.	Average	0.448747557496081	0.515290485403721	0.581833413311362	0.0339504734222654
Persian	Annual Temp.	Average	0.107940923820844	0.194495271036513	0.281049618252181	0.0441603812324837
Saharo-Arabian	Annual Temp.	Average	-0.112997882398797	-0.0282743260692911	0.0564492302602149	0.043226304249748
Atacama	Annual Temp.	Heterogeneity within	0.0233216378638607	0.113306381949282	0.203291126034704	0.0459105837170519
Australian	Annual Temp.	Heterogeneity within	0.0931876494491572	0.177853445164212	0.262519240879267	0.0431968345484974
Central Asian	Annual Temp.	Heterogeneity within	-0.00433145600610182	0.0837367008289582	0.171804857664018	0.0449327330791122
Gobi	Annual Temp.	Heterogeneity within	-0.301111919600211	-0.208090369194884	-0.115068818789558	0.0474599746965953
Kalahari	Annual Temp.	Heterogeneity within	0.227009240783745	0.2966419591631	0.366274677542455	0.0355268971323239
North American	Annual Temp.	Heterogeneity within	-0.130849606908696	-0.0454329346132807	0.0399837376821346	0.0435799348445997
Persian	Annual Temp.	Heterogeneity within	-0.173000600223347	-0.0840477185580882	0.00490516310717061	0.0453841232986014
Saharo-Arabian	Annual Temp.	Heterogeneity within	0.0795163208279821	0.166040461221949	0.252564601615917	0.0441449695887589
Atacama	Annual Temp.	Surrounding heterogeneity	0.191105236057734	0.276763365854998	0.362421495652263	0.0437031274475841
Australian	Annual Temp.	Surrounding heterogeneity	0.177365690404273	0.25304662935129	0.328727568298308	0.0386127239525599
Central Asian	Annual Temp.	Surrounding heterogeneity	0.0370284746458145	0.13160442370275	0.226180372759685	0.0482530352331302
Gobi	Annual Temp.	Surrounding heterogeneity	-0.201469700532147	-0.10655763749503	-0.0116455744579133	0.0484245219577127
Kalahari	Annual Temp.	Surrounding heterogeneity	0.166921202487945	0.237933048522273	0.308944894556601	0.0362305336909835
North American	Annual Temp.	Surrounding heterogeneity	-0.158475469776843	-0.0881299594902932	-0.0177844492037437	0.0358905664727294
Persian	Annual Temp.	Surrounding heterogeneity	-0.184144109415856	-0.0933600328992845	-0.00257595638271323	0.0463184063860057
Saharo-Arabian	Annual Temp.	Surrounding heterogeneity	0.110135748369186	0.200469443012027	0.290803137654868	0.046088619715735
Atacama	Productivity	Average	0.182567410577218	0.265331618461972	0.348095826346726	0.0422266366758949
Australian	Productivity	Average	-0.00226452289832901	0.0790362561543375	0.160337035207004	0.041479989312585
Central Asian	Productivity	Average	-0.512128382428889	-0.431646713815059	-0.351165045201229	0.0410620758233828
Gobi	Productivity	Average	-0.344812609516867	-0.252407963278061	-0.160003317039255	0.0471452276728601
Kalahari	Productivity	Average	-0.216840455438372	-0.12702138831595	-0.0372023211935286	0.0458260546542967
North American	Productivity	Average	-0.147821673726367	-0.0742796153070043	-0.00073755688764128	0.037521458377226
Persian	Productivity	Average	-0.298252924946187	-0.2279360279082	-0.157619130870213	0.0358759678765241
Saharo-Arabian	Productivity	Average	-0.0117432663687419	0.0792057756085093	0.170154817585761	0.0464025724373731
Atacama	Productivity	Heterogeneity within	0.272550369227474	0.345831085715156	0.419111802202838	0.0373881206569806
Australian	Productivity	Heterogeneity within	-0.091006811614854	-0.0100863669752086	0.0708340776644368	0.0412859411426762
Central Asian	Productivity	Heterogeneity within	-0.132194254196543	-0.0459275651682007	0.0403391238601419	0.0440136168511952
Gobi	Productivity	Heterogeneity within	-0.241446513541641	-0.145637366961508	-0.0498282203813745	0.0488822176429252
Kalahari	Productivity	Heterogeneity within	0.0639216273073677	0.147258336778644	0.230595046249921	0.0425187293220799
North American	Productivity	Heterogeneity within	-0.238335401677051	-0.153488286011201	-0.0686411703453516	0.0432893447274743
Persian	Productivity	Heterogeneity within	-0.208622738961448	-0.127279533393426	-0.045936327825404	0.0415016354938887
Saharo-Arabian	Productivity	Heterogeneity within	0.104876028091954	0.188745815537007	0.27261560298206	0.0427907078801291
Atacama	Productivity	Surrounding heterogeneity	0.506278450681307	0.567840769557408	0.629403088433509	0.0314093463653578
Australian	Productivity	Surrounding heterogeneity	-0.285630540405613	-0.210993688366893	-0.136356836328174	0.0380800265503672
Central Asian	Productivity	Surrounding heterogeneity	0.0330817376822946	0.121664264707091	0.210246791731887	0.0451951668493859
Gobi	Productivity	Surrounding heterogeneity	-0.154981310224151	-0.0683792708060513	0.0182227686120487	0.0441847139888266
Kalahari	Productivity	Surrounding heterogeneity	0.214368879576545	0.290850179839453	0.367331480102361	0.0390210715627082
North American	Productivity	Surrounding heterogeneity	-0.346952226443219	-0.275183457866378	-0.203414689289536	0.0366167186616537
Persian	Productivity	Surrounding heterogeneity	-0.255134078173422	-0.175559205197672	-0.0959843322219221	0.0405994249876275
Saharo-Arabian	Productivity	Surrounding heterogeneity	0.155763202027908	0.235927368477457	0.316091534927005	0.0409000849232388
Atacama	Elevation	Average	-0.198045840043529	-0.106253373235705	-0.0144609064278818	0.0468328912284814
Australian	Elevation	Average	0.388843666663146	0.449370217219294	0.509896767775442	0.0308808931408918
Central Asian	Elevation	Average	-0.142341049499938	-0.0473661635713519	0.0476087223572343	0.0484565744533603
Gobi	Elevation	Average	-0.347934316315177	-0.269929496492968	-0.191924676670758	0.0397983774603109
Kalahari	Elevation	Average	-0.1911108223928	-0.100726324117271	-0.0103418258417418	0.0461145399364944
North American	Elevation	Average	-0.324597966376505	-0.259895025949513	-0.195192085522521	0.0330117042994857
Persian	Elevation	Average	-0.169421822313694	-0.0753143860887906	0.018793050136113	0.0480139980739305
Saharo-Arabian	Elevation	Average	-0.0281371650251852	0.0618651750234618	0.151867515072109	0.0459195612493097
Atacama	Elevation	Heterogeneity within	0.0787811140690607	0.169432435024227	0.260083755979394	0.0462506739567177
Australian	Elevation	Heterogeneity within	0.151670990006738	0.235577255125866	0.319483520244994	0.0428093189383307
Central Asian	Elevation	Heterogeneity within	-0.135080325297097	-0.0452646184756531	0.0445510883457906	0.0458243402150223
Gobi	Elevation	Heterogeneity within	-0.322458802839342	-0.232345867700115	-0.142232932560888	0.0459759873159322
Kalahari	Elevation	Heterogeneity within	0.270699040579976	0.339787241338618	0.40887544209726	0.0352490820197151
North American	Elevation	Heterogeneity within	-0.134387162087083	-0.0553251172399436	0.0237369276071956	0.0403377779832343
Persian	Elevation	Heterogeneity within	-0.160349033296948	-0.0691257036640624	0.0220976259688231	0.0465425151188191
Saharo-Arabian	Elevation	Heterogeneity within	0.0823044943561498	0.167244720355864	0.252184946355578	0.0433368499998541
Atacama	Elevation	Surrounding heterogeneity	0.29336208876752	0.374145173723692	0.454928258679864	0.0412158596715164
Australian	Elevation	Surrounding heterogeneity	0.126910528157068	0.205729372082627	0.284548216008185	0.040213695880387
Central Asian	Elevation	Surrounding heterogeneity	-0.00355031446165134	0.0905561217766088	0.184662558014869	0.0480134878766633
Gobi	Elevation	Surrounding heterogeneity	-0.170084010708943	-0.0745255556391995	0.0210328994305439	0.0487543138110936
Kalahari	Elevation	Surrounding heterogeneity	0.311421552208848	0.373253086523549	0.43508462083825	0.0315467011809698
North American	Elevation	Surrounding heterogeneity	-0.174259146633125	-0.0956209806907766	-0.0169828147484285	0.0401215132358919
Persian	Elevation	Surrounding heterogeneity	-0.141780473550737	-0.0505137106383326	0.040753052274072	0.0465646749553085
Saharo-Arabian	Elevation	Surrounding heterogeneity	0.141699010681145	0.220061544430652	0.298424078180159	0.0399808845660751
Atacama	Mean Diurnal Range	Average	-0.394960321657961	-0.321720835846746	-0.248481350035532	0.0373670845975584
Australian	Mean Diurnal Range	Average	0.0175788455641906	0.10014595560934	0.182713065654488	0.0421260765536474
Central Asian	Mean Diurnal Range	Average	0.165119625378876	0.241364740300059	0.317609855221242	0.0389005688373381
Gobi	Mean Diurnal Range	Average	0.104722361528904	0.188847818568982	0.272973275609061	0.0429211515510603
Kalahari	Mean Diurnal Range	Average	-0.399284839026709	-0.32890881543048	-0.258532791834251	0.0359061344878719
North American	Mean Diurnal Range	Average	0.125115783216585	0.201091949517318	0.277068115818052	0.0387633501534355
Persian	Mean Diurnal Range	Average	0.0280309107015319	0.110169618201266	0.192308325701001	0.0419075038263952
Saharo-Arabian	Mean Diurnal Range	Average	-0.215691212099987	-0.120631975890227	-0.0255727396804669	0.0484996103111021
Atacama	Mean Diurnal Range	Heterogeneity within	-0.00220101785991808	0.0829493039693429	0.168099625798604	0.0434440417496229
Australian	Mean Diurnal Range	Heterogeneity within	0.0486356628032844	0.131157300307164	0.213678937811043	0.0421028762774896
Central Asian	Mean Diurnal Range	Heterogeneity within	0.0580605210943076	0.14228058298762	0.226500644880932	0.0429694193333226
Gobi	Mean Diurnal Range	Heterogeneity within	-0.211438516498436	-0.11984284699888	-0.0282471774993236	0.0467324844385492
Kalahari	Mean Diurnal Range	Heterogeneity within	0.23295792221895	0.300631282767773	0.368304643316597	0.0345272247698081
North American	Mean Diurnal Range	Heterogeneity within	-0.0889628403436742	-0.00640516296400546	0.0761525144156633	0.0421212639692188
Persian	Mean Diurnal Range	Heterogeneity within	-0.11428976393854	-0.0275487727470294	0.0591922184444812	0.0442556077507707
Saharo-Arabian	Mean Diurnal Range	Heterogeneity within	0.0683568033807697	0.150314269637147	0.232271735893524	0.041815033804274
Atacama	Mean Diurnal Range	Surrounding heterogeneity	-0.25000217498716	-0.158842800350501	-0.0676834257138428	0.0465098850187033
Australian	Mean Diurnal Range	Surrounding heterogeneity	-0.131584968973172	-0.0424663507980684	0.0466522673770352	0.0454686827423998
Central Asian	Mean Diurnal Range	Surrounding heterogeneity	0.161419557138963	0.23460193137399	0.307784305609017	0.0373379460382791
Gobi	Mean Diurnal Range	Surrounding heterogeneity	-0.141050797586598	-0.0507055231531659	0.0396397512802657	0.046094527772159
Kalahari	Mean Diurnal Range	Surrounding heterogeneity	0.339632711654536	0.397829815211742	0.456026918768948	0.0296923997740849
North American	Mean Diurnal Range	Surrounding heterogeneity	-0.206092911404223	-0.122165951905611	-0.0382389924069992	0.04281987729521
Persian	Mean Diurnal Range	Surrounding heterogeneity	-0.112895746381987	-0.0269197645640015	0.0590562172539839	0.0438652968459109
Saharo-Arabian	Mean Diurnal Range	Surrounding heterogeneity	0.104425327953194	0.186249735207418	0.268074142461642	0.0417471465582776
Atacama	Prec. Driest Month	Average	0.238386746136231	0.324577240781499	0.410767735426767	0.0439747421659531
Australian	Prec. Driest Month	Average	-0.259303468800877	-0.178583592102214	-0.0978637154035509	0.0411836105605424
Central Asian	Prec. Driest Month	Average	-0.665061416687551	-0.614106087238619	-0.563150757789687	0.0259976170657816
Gobi	Prec. Driest Month	Average	-0.229253465047583	-0.142519251395382	-0.0557850377431809	0.0442521498225516
Kalahari	Prec. Driest Month	Average	-0.37517094114821	-0.300950812306874	-0.226730683465537	0.0378674126741513
North American	Prec. Driest Month	Average	-0.380033580106779	-0.317485682553131	-0.254937784999484	0.0319121926294118
Persian	Prec. Driest Month	Average	-0.141913551687336	-0.0484342631379391	0.0450450254114582	0.047693514566019
Saharo-Arabian	Prec. Driest Month	Average	0.0469574162767906	0.152621981503484	0.258286546730178	0.0539104924625988
Atacama	Prec. Driest Month	Heterogeneity within	0.260767259276147	0.344982546035588	0.429197832795029	0.0429669830405313
Australian	Prec. Driest Month	Heterogeneity within	-0.167633593359644	-0.0819918479328169	0.00364989749401012	0.0436947680749117
Central Asian	Prec. Driest Month	Heterogeneity within	-0.409110578987008	-0.331132053221912	-0.253153527456816	0.0397849621250488
Gobi	Prec. Driest Month	Heterogeneity within	-0.251185235904887	-0.155318677935518	-0.0594521199661488	0.0489115091680456
Kalahari	Prec. Driest Month	Heterogeneity within	-0.166435416848796	-0.0753913390383298	0.0156527387721366	0.0464510601073808
North American	Prec. Driest Month	Heterogeneity within	-0.3689312566886	-0.305220821636332	-0.241510386584065	0.032505324006259
Persian	Prec. Driest Month	Heterogeneity within	-0.179528584620719	-0.0864975304077549	0.00653352380520909	0.0474648235780428
Saharo-Arabian	Prec. Driest Month	Heterogeneity within	0.051874964953582	0.158945205834538	0.266015446715494	0.054627673918855
Atacama	Prec. Driest Month	Surrounding heterogeneity	0.436901209953618	0.50652554283112	0.576149875708622	0.0355226188150522
Australian	Prec. Driest Month	Surrounding heterogeneity	-0.187223883627361	-0.10646372964189	-0.0257035756564202	0.0412041601966685
Central Asian	Prec. Driest Month	Surrounding heterogeneity	-0.434739013917482	-0.353347214510008	-0.271955415102533	0.0415264282691197
Gobi	Prec. Driest Month	Surrounding heterogeneity	-0.161193337842921	-0.0636845558864218	0.0338242260700777	0.0497493785492344
Kalahari	Prec. Driest Month	Surrounding heterogeneity	-0.320543788156554	-0.236848462234445	-0.153153136312336	0.0427016968990353
North American	Prec. Driest Month	Surrounding heterogeneity	-0.464938563661503	-0.399838278725515	-0.334737993789528	0.0332144310897896
Persian	Prec. Driest Month	Surrounding heterogeneity	-0.140074846678127	-0.0515096845880459	0.0370554775020353	0.0451863071888169
Saharo-Arabian	Prec. Driest Month	Surrounding heterogeneity	0.0514845269771663	0.152407384368724	0.253330241760281	0.0514912537712028
Atacama	Aridity	Average	0.275491182935418	0.338371012168086	0.401250841400755	0.0320815455268718
Australian	Aridity	Average	0.0242132221501444	0.104470112750321	0.184727003350498	0.0409473931633554
Central Asian	Aridity	Average	-0.537393664957171	-0.471518046947416	-0.405642428937661	0.0336100091886506
Gobi	Aridity	Average	-0.430491165951907	-0.35525207059207	-0.280012975232234	0.038387293550937
Kalahari	Aridity	Average	-0.34953917442952	-0.264860805928768	-0.180182437428015	0.0432032492350778
North American	Aridity	Average	-0.25236773471992	-0.188420301693144	-0.124472868666369	0.0326262413401916
Persian	Aridity	Average	-0.349719863121046	-0.272101513036759	-0.194483162952473	0.0396011990225952
Saharo-Arabian	Aridity	Average	0.227847508601585	0.302571574881962	0.377295641162338	0.0381245236124372
Atacama	Aridity	Heterogeneity within	0.301914636150016	0.366844605841657	0.431774575533297	0.0331275355569594
Australian	Aridity	Heterogeneity within	-0.134826833170336	-0.0449489113496846	0.0449290104709664	0.0458560825615566
Central Asian	Aridity	Heterogeneity within	-0.249552924831922	-0.164609459667416	-0.0796659945029097	0.0433385026349521
Gobi	Aridity	Heterogeneity within	-0.430987259034289	-0.351690408722478	-0.272393558410668	0.0404575766896992
Kalahari	Aridity	Heterogeneity within	0.216475995328933	0.288946011648651	0.36141602796837	0.0369744981223055
North American	Aridity	Heterogeneity within	-0.301370157980949	-0.224369316699153	-0.147368475417357	0.0392861435111204
Persian	Aridity	Heterogeneity within	-0.29737502038846	-0.206630748664588	-0.115886476940716	0.0462980978183021
Saharo-Arabian	Aridity	Heterogeneity within	0.268880850236723	0.342554906737679	0.416228963238635	0.0375888043372225
Atacama	Aridity	Surrounding heterogeneity	0.444551048157118	0.505882550336366	0.567214052515614	0.0312915827445142
Australian	Aridity	Surrounding heterogeneity	-0.229450684875065	-0.139091924897226	-0.048733164919386	0.0461014081519589
Central Asian	Aridity	Surrounding heterogeneity	-0.27775367570265	-0.192899676396492	-0.108045677090334	0.0432928567888562
Gobi	Aridity	Surrounding heterogeneity	-0.380686223757547	-0.294244934812401	-0.207803645867256	0.0441026984414006
Kalahari	Aridity	Surrounding heterogeneity	0.108604468200933	0.193211427105557	0.277818386010181	0.0431668157676654
North American	Aridity	Surrounding heterogeneity	-0.41721318770772	-0.348173616567003	-0.279134045426286	0.0352242709901617
Persian	Aridity	Surrounding heterogeneity	-0.303060364874142	-0.217048150151158	-0.131035935428175	0.0438837830219306
Saharo-Arabian	Aridity	Surrounding heterogeneity	0.306140157918886	0.377158192486096	0.448176227053306	0.0362336911057193
Atacama	Evapotransp.	Average	-0.602930389100785	-0.545569327457134	-0.488208265813483	0.029265847777373
Australian	Evapotransp.	Average	0.28408905740798	0.349595312860864	0.415101568313747	0.0334215589045324
Central Asian	Evapotransp.	Average	0.625560915413127	0.665233995017371	0.704907074621614	0.0202413671450222
Gobi	Evapotransp.	Average	0.362753432137683	0.428998989943504	0.495244547749326	0.0337987539825622
Kalahari	Evapotransp.	Average	-0.142275584382096	-0.0552679455973481	0.0317396931873998	0.0443916524411979
North American	Evapotransp.	Average	0.542013530042854	0.603404245298092	0.66479496055333	0.0313217934975704
Persian	Evapotransp.	Average	0.244284365456659	0.326285974088521	0.408287582720382	0.0418375554244191
Saharo-Arabian	Evapotransp.	Average	-0.305047109999627	-0.222605484305152	-0.140163858610677	0.0420620539257526
Atacama	Evapotransp.	Heterogeneity within	0.135720517665197	0.215593729092988	0.295466940520779	0.0407516384835667
Australian	Evapotransp.	Heterogeneity within	0.0244734619834716	0.110911070897299	0.197348679811126	0.0441008208744015
Central Asian	Evapotransp.	Heterogeneity within	0.135079631135715	0.215395776106988	0.29571192107826	0.0409776249853431
Gobi	Evapotransp.	Heterogeneity within	-0.247061921715842	-0.157922543866377	-0.0687831660169119	0.0454792744129923
Kalahari	Evapotransp.	Heterogeneity within	0.146033312555106	0.216994844836285	0.287956377117464	0.0362048634087648
North American	Evapotransp.	Heterogeneity within	-0.148980782521494	-0.0688717635556993	0.0112372554100955	0.0408719484519361
Persian	Evapotransp.	Heterogeneity within	-0.111550954317278	-0.0215194640801565	0.0685120261569649	0.0459344337944497
Saharo-Arabian	Evapotransp.	Heterogeneity within	0.082516013855465	0.164292161170245	0.246068308485024	0.0417225241401936
Atacama	Evapotransp.	Surrounding heterogeneity	-0.00729542040991595	0.0853773084793507	0.178050037368617	0.0472820045353401
Australian	Evapotransp.	Surrounding heterogeneity	-0.142530041749381	-0.0551196665687306	0.0322907086119198	0.0445971301942094
Central Asian	Evapotransp.	Surrounding heterogeneity	0.0726637969908833	0.166614827523921	0.260565858056958	0.0479341992515496
Gobi	Evapotransp.	Surrounding heterogeneity	-0.213512365373892	-0.118351164618078	-0.0231899638622646	0.0485516330386805
Kalahari	Evapotransp.	Surrounding heterogeneity	0.0590165238011788	0.136647639396956	0.214278754992733	0.0396077120386617
North American	Evapotransp.	Surrounding heterogeneity	-0.165161519009156	-0.0864435748712332	-0.00772563073331037	0.0401622163968994
Persian	Evapotransp.	Surrounding heterogeneity	-0.140053380018652	-0.0492436039043779	0.0415661722098963	0.0463315184256501
Saharo-Arabian	Evapotransp.	Surrounding heterogeneity	0.127683676670766	0.208642464909605	0.289601253148445	0.0413055042034895
